# Ciliary biology intersects autism and congenital heart disease

**DOI:** 10.1101/2024.07.30.602578

**Authors:** Nia Teerikorpi, Micaela C. Lasser, Sheng Wang, Elina Kostyanovskaya, Ethel Bader, Nawei Sun, Jeanselle Dea, Tomasz J. Nowakowski, A. Jeremy Willsey, Helen Rankin Willsey

## Abstract

Autism spectrum disorder (ASD) commonly co-occurs with congenital heart disease (CHD), but the molecular mechanisms underlying this comorbidity remain unknown. Given that children with CHD come to clinical attention by the newborn period, understanding which CHD variants carry ASD risk could provide an opportunity to identify and treat individuals at high risk for developing ASD far before the typical age of diagnosis. Therefore, it is critical to delineate the subset of CHD genes most likely to increase the risk of ASD. However, to date there is relatively limited overlap between high confidence ASD and CHD genes, suggesting that alternative strategies for prioritizing CHD genes are necessary. Recent studies have shown that ASD gene perturbations commonly dysregulate neural progenitor cell (NPC) biology. Thus, we hypothesized that CHD genes that disrupt neurogenesis are more likely to carry risk for ASD. Hence, we performed an *in vitro* pooled CRISPR interference (CRISPRi) screen to identify CHD genes that disrupt NPC biology similarly to ASD genes. Overall, we identified 45 CHD genes that strongly impact proliferation and/or survival of NPCs. Moreover, we observed that a cluster of physically interacting ASD and CHD genes are enriched for ciliary biology. Studying seven of these genes with evidence of shared risk (*CEP290, CHD4, KMT2E, NSD1, OFD1, RFX3, TAOK1*), we observe that perturbation significantly impacts primary cilia formation *in vitro*. While *in vivo* investigation of *TAOK1* reveals a previously unappreciated role for the gene in motile cilia formation and heart development, supporting its prediction as a CHD risk gene. Together, our findings highlight a set of CHD risk genes that may carry risk for ASD and underscore the role of cilia in shared ASD and CHD biology.
