## Supplemental Table 1 for "Ciliary biology intersects autism and congenital heart disease"

	Day 5 vs. Day 0		Day 10 vs. Day 0		Day 20 vs. Day 0
GENE	Log2FC	Pval	Log2FC	Pval	Log2FC	Pval	ASD (Satterstrom)	CHD (Jin)	ASD-CHD (Genetic)	ASD-CHD (Rosenthal)	CHD (SFARI)	FDR < No.Yes	|Log2FC| ≥ No.585	ASD gene	CHD gene	ASD-CHD gene
ABCC9	-0.118511813	0.108898966	-0.327398672	0.596667477	-0.453278921	0.900905616	0	1	0	0	0	No	No	0	1	0
ABCD3	-0.153263964	0.055561976	-0.29236926	0.809359436	-0.974454937	0.651718799	0	1	0	0	0	No	No	0	1	0
ACAN	0.0869397	0.297025498	0.203253632	0.69144181	0.413142696	0.13716632	0	1	0	0	0	No	No	0	1	0
ACTB	-0.050559923	0.00833443	-0.014803972	0.014228745	0.281543283	0.178191439	0	1	0	0	1	No	No	0	0	1
ACVR2B	0.118548882	0.131101202	0.22467367	0.431858102	0.241222445	0.679999418	0	1	0	0	0	No	No	0	1	0
ADAMTS10	0.04437995	0.925595277	0.186227311	0.089781878	0.13260509	0.662973907	0	1	0	0	0	No	No	0	1	0
ADAMTS6	0.074127413	0.14558699	0.080402251	0.498365791	-0.13195575	0.455000505	0	1	0	0	0	No	No	0	1	0
ADNP	-0.40880675	0.01362499	-0.219447265	0.025005807	0.769325566	0.028190913	1	1	1	0	1	Yes	Yes	0	0	1
ANK2	0.066589721	0.575255494	0.126014108	0.326802644	0.731290642	0.028754423	1	0	0	1	0	No	No	0	0	1
ANKRD11	-0.090359119	0.714844696	-0.399320776	0.524781468	-1.235598221	0.597680951	1	1	1	1	1	No	No	0	0	1
ANKRD12	-0.23038994	0.215941672	-0.319537736	0.239941566	-0.452792936	0.523374915	0	0	0	1	0	No	No	0	0	1
ANKRD34A	-0.459600776	0.00833443	-0.45811354	0.017615015	0.776615867	0.015842458	0	1	0	0	0	Yes	Yes	0	1	0
ANKS6	-0.172213723	0.204611912	-0.202589147	0.882449784	-0.140558409	0.987581686	0	1	0	0	0	No	No	0	1	0
AP1B1	0.0620654	0.076001455	0.380220928	0.035620698	0.21611813	0.154397878	0	1	0	0	0	Yes	No	0	1	0
AP2B1	-0.563947174	0.004288549	-0.817833533	0.042235697	-0.391676454	0.011686298	0	1	0	0	0	Yes	Yes	0	1	0
AP2S1	0.295726689	0.043839142	0.878695281	0.003791231	1.381373489	0.007087835	1	0	0	0	0	Yes	Yes	1	0	0
ARHGAP31	-0.025605849	0.147752766	-0.209565671	0.265762477	0.148149026	0.338452391	0	1	0	0	0	No	No	0	1	0
ARID1A	-0.092735265	0.919415196	-0.271225876	0.459711494	0.246616687	0.218843396	0	1	0	1	0	No	No	0	0	1
ARID1B	-0.399356988	0.010933265	-0.452203058	0.020813308	-0.462543145	0.224730634	1	0	1	0	0	Yes	No	0	0	1
ARID2	-0.107258252	0.549012826	-0.485302319	0.987581689	-0.631727877	0.833571573	0	0	0	1	0	No	No	0	0	1
ARL13B	0.805495896	0.003346873	1.527816261	0.003263914	1.726483035	0.009341346	0	1	0	0	0	Yes	Yes	0	1	0
ARL6	0.039823561	0.602076549	-0.211436368	0.749669027	-0.386271096	0.900905616	0	1	0	0	0	No	No	0	1	0
ARMC4	-0.389413072	0.459711416	-0.48878424	0.91941521	-0.264481482	0.596667413	0	1	0	0	0	No	No	0	1	0
ASH1L	-0.080163926	0.968960796	-0.104423415	0.528453003	0.111227026	0.58057432	1	0	0	1	0	No	No	0	0	1
ASXL1	0.185375555	0.107191928	0.182187251	0.362541271	-0.049602916	0.46444951	0	1	0	1	0	No	No	0	0	1
ASXL3	-0.173755744	0.163608138	-0.127736738	0.057578916	0.440041357	0.072221371	1	0	0	0	0	No	No	1	0	0
ATIC	-0.034182059	0.029910591	-0.100497893	0.051704706	0.388034248	0.110627436	0	1	0	0	0	No	No	0	1	0
B3GALT6	-0.291010795	0.057578872	-0.723199542	0.050776178	-0.707033992	0.265762393	0	1	0	0	0	Yes	Yes	0	1	0
BBS1	-0.219735834	0.662973907	-0.351981157	0.300645189	-0.166215523	0.338452391	0	1	0	0	0	No	No	0	1	0
BBS10	0.199809118	0.063997613	0.165897895	0.569959879	-0.463784208	0.133099364	0	1	0	0	0	Yes	No	0	1	0
BBS12	-0.148814352	0.213067757	-0.456163175	0.289874118	-0.586510447	0.354394927	0	1	0	0	0	No	No	0	1	0
BBS2	0.239545637	0.024015695	0.416895488	0.019559044	-0.33481191	0.168365792	0	1	0	0	0	Yes	No	0	1	0
BBS4	0.103731818	0.662973907	0.176155214	0.803333879	-0.262382805	0.188437604	0	1	0	0	1	No	No	0	0	1
BBS5	-0.233525359	0.528452931	-0.09906413	0.019559044	0.473464732	0.135121019	0	1	0	0	0	No	No	0	1	0
BBS7	-0.170298684	0.092765819	-0.500355422	0.168365866	-0.625478709	0.224730634	0	1	0	0	0	No	No	0	1	0
BBS9	0.009065571	0.016531721	-0.052913531	0.065122854	0.087851322	0.629447271	0	1	0	0	0	No	No	0	1	0
BCL11A	0.091676982	0.761500322	-0.103432224	0.300645189	-0.67649031	0.149943077	1	0	0	0	0	No	No	1	0	0
BCOR	-0.215304974	0.085451213	-0.564812278	0.133099431	0.01164634	0.851836174	0	1	0	0	1	Yes	No	0	0	1
BICC1	-0.317702171	0.034943404	-0.421930056	0.981373473	-0.551382171	0.043031108	0	1	0	0	0	Yes	No	0	1	0
BRAF	-0.072953528	0.016886127	-0.038752301	0.112377562	0.444826717	0.239941484	0	1	0	1	1	No	No	0	0	1
CACNA1C	0.143185737	0.115943058	0.36400334	0.987581689	0.508681041	0.188437604	0	1	0	0	1	No	No	0	0	1
CACNA1E	0.071293198	0.427312749	0.116156245	0.088319124	0.207905706	0.634984686	1	0	0	0	0	No	No	1	0	0
CACNA2D3	-0.11797424	0.752621383	-0.274777415	0.907070012	-0.01175165	0.791318007	1	0	0	0	0	No	No	1	0	0
CBL	0.35019077	0.004614642	0.059045746	0.021246698	-0.006051192	0.405008199	0	1	0	0	0	Yes	No	0	1	0
CC2D2A	-0.023324253	0.714536786	-0.311057609	0.913239995	-0.143742095	0.56468749	0	1	0	0	0	No	No	0	1	0
CCDC103	-0.32309485	0.047200547	-0.588978715	0.210221637	-0.576281974	0.105506157	0	1	0	0	0	Yes	No	0	1	0
CCDC114	-0.0387885	0.193720791	0.151847823	0.032977239	0.997148784	0.037720017	0	1	0	0	0	No	No	0	1	0
CCDC151	0.067528486	0.436431183	0.125360976	0.607507743	-0.019045814	0.944160992	0	1	0	0	0	No	No	0	1	0
CCDC39	-0.066030857	0.81539635	-0.232138333	0.518322128	-0.565297023	0.919415196	0	1	0	0	0	No	No	0	1	0
CCDC40	-0.167286419	0.503316191	-0.506474374	0.178191515	-0.318254691	0.554213788	0	1	0	0	0	No	No	0	1	0
CCDC53	0.001536998	0.354394927	-0.169361644	0.483671097	-0.095072226	0.125246137	0	1	0	0	0	No	No	0	1	0
CD96	-0.080217676	0.32680256	-0.258693018	0.183261543	-0.06638004	0.493441256	0	1	0	0	0	No	No	0	1	0
CDK13	-0.472197114	0.004963022	-0.339892422	0.063997659	0.103020832	0.679999418	0	0	1	1	0	Yes	No	0	0	1
CDKN1C	0.163041853	0.055562019	0.353841806	0.161267718	0.263602288	0.366657941	0	1	0	0	0	Yes	No	0	1	0
CELF4	0.028574959	0.170783217	0.044335973	0.350365581	-0.191869306	0.864057513	1	0	0	1	0	No	No	0	0	1
CEP290	0.724790658	0.004728227	1.363732716	0.00450354	1.761965474	0.006606844	0	1	0	0	1	Yes	Yes	0	0	1
CEP41	0.571191159	0.003346873	0.930699612	0.003431759	0.733431593	0.019559022	0	1	0	0	1	Yes	Yes	0	0	1
CEP57	-0.196647198	0.050776137	-0.516286133	0.400632374	-1.138917248	0.987581686	0	1	0	0	0	Yes	No	0	1	0
CFC1	0.250432423	0.019559022	0.463359402	0.020387643	-0.249517995	0.213067757	0	1	0	0	0	Yes	No	0	1	0
CHD2	-0.256311643	0.034277166	-0.75255665	0.066264315	-0.364910061	0.354394927	1	0	0	0	0	Yes	No	1	0	0
CHD4	0.610214293	0.003518589	1.311794227	0.003263914	1.957528009	0.003698266	0	1	0	1	0	Yes	Yes	0	0	1
CHD7	-0.157166846	0.188437604	-0.360572319	0.279365932	-0.099978772	0.743775135	0	1	0	1	1	No	No	0	0	1
CHD8	-0.43673793	0.005732015	-0.384052664	0.0526474	0.424337654	0.076001455	1	0	0	0	0	Yes	No	1	0	0
CHST3	-0.132618211	0.236842676	-0.218087264	0.315416477	0.378512989	0.154397878	0	1	0	0	0	No	No	0	1	0
CITED2	0.078938409	0.127174744	0.009312746	0.074723937	0.707481089	0.026557125	0	1	0	0	0	No	No	0	1	0
CLDND1	0.162370403	0.618434956	-0.013915627	0.289874118	0.336227358	0.275921403	0	1	0	0	0	No	No	0	1	0
CNTRL	-0.000832201	0.060717991	-0.096071369	0.161267718	0.105009724	0.383414692	0	1	0	0	0	No	No	0	1	0
COL1A1	0.234437778	0.100574803	0.277911351	0.400632374	0.257978636	0.68571158	0	1	0	0	0	Yes	No	0	1	0
COL1A2	-0.088745379	0.282839413	-0.254310929	0.827502795	-0.385164624	0.632213341	0	1	0	0	0	No	No	0	1	0
COL2A1	0.02924465	0.629447271	-0.118505391	0.937968558	-0.537964685	0.034277166	0	1	0	0	0	No	No	0	1	0
COL3A1	0.030356794	0.279365848	0.003550162	0.362541271	-0.512154268	0.48367102	0	1	0	0	0	No	No	0	1	0
COL5A1	-0.268835756	0.018759993	-0.489618864	0.035620698	-0.300680192	0.068596652	0	1	0	0	0	Yes	No	0	1	0
COL5A2	-0.126804614	0.338452391	-0.420734239	0.478825629	-0.530097996	0.061795369	0	1	0	0	0	No	No	0	1	0
CORO1A	-0.36101071	0.017614995	-0.503543195	0.047200586	-0.239653121	0.657336668	1	0	0	0	0	Yes	No	1	0	0
COX7B	-0.320561941	0.010223653	-0.898154046	0.022137112	-1.247831008	0.41830628	0	1	0	0	0	Yes	Yes	0	1	0
CREBBP	0.142937222	0.702955004	0.234710012	0.207403054	0.533261651	0.065122807	1	1	1	0	1	No	No	0	0	1
CRELD1	-0.166812726	0.009555337	-0.443757486	0.014539372	-0.124797484	0.207402975	0	1	0	0	0	Yes	No	0	1	0
CTNNB1	-0.446635772	0.006302748	-0.812411223	0.038442832	0.053293412	0.876311462	1	0	0	0	0	Yes	Yes	1	0	0
CXCR4	-0.065940217	0.391966141	-0.085232509	0.833571601	1.133173101	0.019969571	0	1	0	0	0	No	No	0	1	0
DAW1	-0.172654087	0.036065494	-0.411335433	0.060580924	-0.542514062	0.403374143	0	1	0	0	0	Yes	No	0	1	0
DCTN5	-0.722528055	0.004184595	-0.808582091	0.066264315	0.187458325	0.651718856	0	1	0	0	0	Yes	Yes	0	1	0
DDX11	-0.037317782	0.383414692	-0.034509767	0.15439795	-0.420187033	0.697189666	0	1	0	0	0	No	No	0	1	0
DEAF1	-0.163242127	0.282839413	-0.608524797	0.210221637	-0.182375221	0.651718856	1	0	0	0	0	Yes	No	1	0	0
DGCR2	0.010504148	0.387676045	-0.095280267	0.032343242	-0.616405604	0.070996091	0	1	0	0	0	No	No	0	1	0
DHCR7	-0.355645396	0.08265911	-0.720997892	0.319182558	-0.566061101	0.882449764	0	1	0	0	1	Yes	No	0	0	1
DIP2A	0.117722486	0.304293985	0.1701904	0.315416477	0.53769645	0.791318007	1	0	0	0	0	No	No	1	0	0
DNAAF1	0.019637249	0.46444951	0.187476654	0.732032717	0.172862331	0.342394201	0	1	0	0	0	No	No	0	1	0
DNAAF2	-0.895666095	0.003518589	-1.207419972	0.009131727	-1.242633993	0.53355592	0	1	0	0	0	Yes	Yes	0	1	0
DNAAF3	0.109576517	0.059656224	0.227027095	0.037720051	1.303484607	0.016531664	0	1	0	0	0	No	No	0	1	0
DNAH11	-0.0617979	0.031719687	-0.022989452	0.528453003	0.310839431	0.12145739	0	1	0	0	0	No	No	0	1	0
DNAH5	-0.033483938	0.051704665	0.011108978	0.907070012	0.062228582	0.827502766	0	1	0	0	0	No	No	0	1	0
DNAI1	0.082195866	0.354394927	0.067710482	0.559438814	-0.248376459	0.204611912	0	1	0	0	0	No	No	0	1	0
DNAI2	0.079580271	0.422795469	0.121560903	0.289874118	-0.727730343	0.797319922	0	1	0	0	0	No	No	0	1	0
DNAL1	0.11698129	0.017247184	0.021917628	0.103841549	-0.405508037	0.857942587	0	1	0	0	0	Yes	No	0	1	0
DNM2	-0.268502015	0.100574803	-0.686453977	0.078610105	-0.6111228	0.785328437	0	1	0	0	0	Yes	No	0	1	0
DNMT3A	0.313091292	0.045425815	0.710211679	0.025127604	0.693420783	0.09373905	1	0	0	1	0	Yes	Yes	0	0	1
DOCK6	-0.245387306	0.196402813	-0.317193288	0.937968558	-0.389007467	0.702955004	0	1	0	0	0	No	No	0	1	0
DPYSL2	-0.017182575	0.602076549	0.085995248	0.034277198	0.244894593	0.374978471	1	0	0	0	0	No	No	1	0	0
DRC1	0.079863067	0.785328437	-0.156897376	0.089781878	-0.4476342	0.575255494	0	1	0	0	0	No	No	0	1	0
DSCAM	-0.087766214	0.227716323	-0.263615928	0.937968558	-0.363434903	0.161267645	1	0	0	1	0	No	No	0	0	1
DYNC1H1	-0.675105027	0.003983503	-0.930390835	0.020387643	-0.266899503	0.749668984	1	0	0	0	0	Yes	Yes	1	0	0
DYNC2H1	0.338070437	0.027636945	0.607129079	0.092765876	1.117998311	0.02819083	0	1	0	0	0	Yes	Yes	0	1	0
DYRK1A	-0.054664759	0.755577487	-0.226388448	0.749669027	-0.91250604	0.262434021	1	0	0	0	0	No	No	1	0	0
DYX1C1	0.040688248	0.112377499	-0.154644678	0.055562062	-0.499384759	0.827502766	0	1	0	0	0	No	No	0	1	0
ECE1	-0.151329733	0.362541187	-0.430646952	0.894747224	-0.749012098	0.233772265	0	1	0	0	0	No	No	0	1	0
EFTUD2	-0.189089859	0.354394927	-0.166072255	0.045493724	1.000992786	0.020387621	0	1	0	0	0	No	No	0	1	0
EHMT1	-0.51789199	0.004503533	-1.216400763	0.011430349	-1.43141791	0.286342132	0	1	1	1	1	Yes	Yes	0	0	1
EIF3G	-0.427888568	0.009555337	-0.648907515	0.213067837	0.432250264	0.13716632	1	0	0	0	0	Yes	No	1	0	0
ELAVL3	0.464875385	0.00692413	0.949978819	0.021029008	1.097013738	0.015507347	1	0	0	0	0	Yes	No	1	0	0
ELN	-0.462207903	0.005870151	-0.536850864	0.894747224	-0.208293848	0.370803718	0	1	0	0	0	Yes	No	0	1	0
EOGT	-0.213815327	0.743775135	-0.266912034	0.623930669	0.086418192	0.944160992	0	1	0	0	0	No	No	0	1	0
ESCO2	-0.07205976	0.014855947	-0.061090334	0.07099614	0.624053052	0.338452391	0	1	0	0	0	No	No	0	1	0
EVC	0.001834858	0.097390548	0.000315665	0.668630353	0.342445632	0.32680256	0	1	0	0	0	No	No	0	1	0
EVC2	0.102323007	0.307972153	0.197095566	0.034943435	-0.14217083	0.158952529	0	1	0	0	0	No	No	0	1	0
FBN1	-0.192397042	0.708737478	-0.2848601	0.737896303	0.701660584	0.033621814	0	1	0	0	1	No	No	0	0	1
FBN2	-0.146477114	0.170783217	-0.348917714	0.962757096	-0.232308209	0.252622097	0	1	0	0	0	No	No	0	1	0
FBN3	0.139402576	0.180713249	0.275096895	0.065122854	0.116794879	0.289874034	0	1	0	0	0	No	No	0	1	0
FGF8	-0.110314478	0.697189666	-0.38721016	0.662973962	-0.083776543	0.518322055	0	1	0	0	0	No	No	0	1	0
FGFR1	0.022860495	0.338452391	-0.163296951	0.803333879	-0.272378783	0.84573863	0	1	0	0	1	No	No	0	0	1
FIG4	-0.142940163	0.233772265	-0.46947895	0.315416477	-0.934760064	0.870180591	0	1	0	0	0	No	No	0	1	0
FKTN	-0.07913008	0.931779851	-0.345356128	0.803333879	-0.013031888	0.907069996	0	1	0	0	0	No	No	0	1	0
FLNA	-0.116667463	0.028754423	-0.02514138	0.243068843	0.084267428	0.493441256	0	1	0	0	0	No	No	0	1	0
FOXC1	0.106166201	0.702955004	0.028389991	0.498365791	0.329416121	0.246224577	0	1	0	0	0	No	No	0	1	0
FOXC2	0.119648231	0.714536786	0.226939811	0.508292593	0.432471987	0.761500322	0	1	0	0	0	No	No	0	1	0
FOXJ1	0.007826349	0.141328464	0.004582652	0.193720869	0.382444442	0.523374915	0	1	0	0	0	No	No	0	1	0
FREM2	-0.047128367	0.354394927	-0.243363755	0.085451268	-0.27303056	0.459711416	0	1	0	0	0	No	No	0	1	0
FTO	0.025926763	0.322977864	0.032376777	0.221773101	0.094531454	0.518322055	0	1	0	0	0	No	No	0	1	0
FUZ	0.327086577	0.003431753	1.412427897	0.003431759	2.397266534	0.003791207	0	1	0	0	0	Yes	Yes	0	1	0
GABRB2	0.044989034	0.833571573	0.103405959	0.097390607	-0.201569965	0.569959811	1	0	0	0	0	No	No	1	0	0
GABRB3	-0.013807813	0.662973907	-0.013230207	0.549012895	0.04501524	0.554213788	1	0	0	0	0	No	No	1	0	0
GATA4	-0.15459458	0.165974143	-0.460338837	0.441032206	-0.875788921	0.362541187	0	1	0	0	0	No	No	0	1	0
GATA6	-0.034947534	0.127174744	-0.012011224	0.708737526	0.531034507	0.045493687	0	1	0	0	0	No	No	0	1	0
GDF1	0.054034711	0.702955004	-0.075225759	0.149943148	0.035485489	0.975166381	0	1	0	0	0	No	No	0	1	0
GFAP	0.131527424	0.034277166	0.407389569	0.026031043	0.329699063	0.161267645	1	0	0	0	0	Yes	No	1	0	0
GIGYF1	-0.12753733	0.239941484	0.118522648	0.051704706	1.066057732	0.013043995	1	0	0	0	0	No	No	1	0	0
GJA1	0.020567781	0.622849157	-0.326566366	0.576390296	-0.865640019	0.663912774	0	1	0	0	0	No	No	0	1	0
GLI3	0.014993117	0.697189666	0.050056637	0.383414775	-0.160302484	0.204611912	0	1	0	0	0	No	No	0	1	0
GNAI1	-0.187369175	0.025005782	-0.499905296	0.259134633	-0.983575586	0.697189666	1	0	0	0	0	Yes	No	1	0	0
GPC3	0.00034805	0.249409001	0.002815938	0.956555644	0.102204604	0.56468749	0	1	0	0	0	No	No	0	1	0
GPC6	0.07131611	0.246224577	-0.224953601	0.62944733	-0.223687832	0.668630298	0	1	0	0	1	No	No	0	0	1
GRIA2	-0.031710788	0.183261467	-0.087273144	0.894747224	-0.080958915	0.821444242	1	0	0	0	0	No	No	1	0	0
GRIN2A	-0.154053036	0.488542972	-0.397631567	0.575255561	-0.688149681	0.773387682	0	0	0	1	0	No	No	0	0	1
GRIN2B	0.045544862	0.827502766	-0.122999227	0.839650339	-0.049567965	0.354394927	1	0	0	0	0	No	No	1	0	0
HCCS	-0.29145725	0.00977365	-0.797719583	0.031719717	-0.672432078	0.623930609	0	1	0	0	0	Yes	Yes	0	1	0
HDLBP	0.119342546	0.060717991	0.720444032	0.008926268	1.202539794	0.032343121	1	0	0	0	0	Yes	No	1	0	0
HECTD1	-0.414128206	0.005335019	-0.854853377	0.033621845	-0.676904727	0.307972153	0	1	0	0	0	Yes	Yes	0	1	0
HECTD4	-0.022881693	0.011430335	0.067606889	0.01304401	0.804722797	0.018371294	1	0	0	1	0	No	No	0	0	1
HERC1	0.027979002	0.493441256	-0.200653015	0.602076613	-0.449885507	0.809359436	0	0	0	1	0	No	No	0	0	1
HOXA1	0.066432167	0.396284914	0.110281021	0.864057536	0.020086992	0.396284914	0	1	0	0	1	No	No	0	0	1
HRAS	0.184458168	0.007425707	0.364892385	0.042235733	0.660197654	0.026557125	0	1	0	0	1	Yes	No	0	0	1
IFT122	0.316490109	0.935303913	0.677112275	0.058007474	0.526293733	0.132555972	0	1	0	0	0	Yes	No	0	1	0
IFT140	0.463099499	0.025005782	1.12957663	0.006684937	1.771112115	0.044659839	0	1	0	0	0	Yes	No	0	1	0
IFT74	0.921809856	0.003346873	1.632879416	0.003223133	1.72643192	0.003886284	0	1	0	0	0	Yes	Yes	0	1	0
IFT80	-0.019637128	0.011686313	-0.11749815	0.035620698	0.083905457	0.602076549	0	1	0	0	0	No	No	0	1	0
INVS	-0.121112737	0.12145739	-0.184862097	0.199112014	0.019033795	0.987581686	0	1	0	0	0	No	No	0	1	0
IRF2BPL	0.150171733	0.513294531	0.321813172	0.079941469	0.214949879	0.230730173	1	0	0	0	0	No	No	1	0	0
IRX5	-0.261896786	0.508292519	-0.286004366	0.6461208	0.135391388	0.612960564	0	1	0	0	0	No	No	0	1	0
ITSN2	-0.024802069	0.293435148	-0.032235152	0.944161002	-0.14171298	0.679999418	0	0	0	1	0	No	No	0	0	1
JAG1	0.249061115	0.043031108	0.074952549	0.338452475	0.032479885	0.56468749	0	1	0	0	0	Yes	No	0	1	0
KANSL1	-0.123689985	0.227716323	-0.348293383	0.864057536	-0.185752363	0.097390548	0	0	0	1	0	No	No	0	0	1
KAT6A	0.078717089	0.543836061	0.359963377	0.141328533	-0.416525302	0.755577487	0	0	0	1	0	No	No	0	0	1
KAT6B	0.060196304	0.779351551	0.079344774	0.726184737	-0.035269494	0.585916066	0	1	0	1	0	No	No	0	0	1
KCNMA1	0.029269493	0.743775135	0.041298567	0.554213857	0.0548508	0.68571158	1	0	0	0	0	No	No	1	0	0
KCNQ3	-0.022987962	0.055562019	-0.118988496	0.049861658	0.047464335	1	1	0	0	0	0	No	No	1	0	0
KDM5A	0.08538867	0.048073979	0.022286947	0.233772346	-0.100983917	0.286342132	0	0	0	1	0	No	No	0	0	1
KDM5B	-0.106355352	0.876311462	-0.198900444	0.170783292	-0.207329036	0.569959811	1	0	0	1	0	No	No	0	0	1
KDM6B	-0.221713485	0.007600002	-0.48664375	0.038442832	0.099894707	0.405008199	1	0	0	1	0	Yes	No	0	0	1
KIAA0196	-0.471460986	0.004503533	-0.877106946	0.049861658	-0.654170913	0.286342132	0	1	0	0	0	Yes	Yes	0	1	0
KIAA0232	-0.308208697	0.007959633	-0.61655877	0.009996409	-0.178350174	0.400632292	1	0	0	0	0	Yes	Yes	1	0	0
KIF7	0.83463319	0.003182822	1.625333519	0.003182827	1.9895524	0.003518589	0	1	0	0	0	Yes	Yes	0	1	0
KMT2A	-0.944978037	0.003346873	-1.690912953	0.006302757	-1.384362427	0.370803718	0	0	0	1	0	Yes	Yes	0	0	1
KMT2C	-0.147379785	0.602076549	-0.384248885	0.342394286	-0.679383396	0.48367102	1	0	0	1	0	No	No	0	0	1
KMT2D	-0.067358344	0.785328437	0.014399133	0.474006793	-0.502746094	0.503316191	0	0	0	1	0	No	No	0	0	1
KMT2E	0.545414802	0.003518589	1.088796235	0.003263914	2.178244039	0.003886266	1	0	0	1	0	Yes	Yes	0	0	1
KMT5B	-0.028308361	0.350365496	-0.414578983	0.469214733	-0.689118831	0.156662653	1	0	0	0	0	No	No	1	0	0
KRAS	0.136015095	0.196402813	-0.134833991	0.338452475	-0.078151171	0.749668984	0	1	0	0	0	No	No	0	1	0
LBR	0.438295886	0.005870151	0.093209978	0.243068843	-0.009117032	1	0	1	0	0	0	No	No	0	1	0
LDB1	-0.071787609	0.543836061	0.81035969	0.005596825	1.486293812	0.005596792	1	0	0	0	0	Yes	Yes	1	0	0
LEFTY2	-0.249581016	0.060717991	-0.399729065	0.42279555	-0.647118401	0.629447271	0	1	0	0	0	No	No	0	1	0
LOX	-0.136020877	0.213067757	-0.594154586	0.533555992	-0.476045636	0.262434021	0	1	0	0	0	Yes	No	0	1	0
LRP1	-0.052108694	0.391966141	-0.296632991	0.827502795	-0.109224684	0.743775135	0	1	0	0	1	No	No	0	0	1
LRP2	-0.192627428	0.049861618	-0.376797653	0.761500362	-0.416371667	0.246224577	0	1	0	0	1	No	No	0	0	1
LRRC4C	-0.08511503	0.726184691	-0.405448088	0.523374987	-0.100332513	0.569959811	1	0	0	0	0	Yes	No	1	0	0
LTBP1	-0.162345355	0.147752766	-0.358512716	0.857942612	-0.490850366	0.870180591	0	1	0	0	0	No	No	0	1	0
LTBP4	-0.380843268	0.041452762	-0.218338716	0.161267718	0.426830835	0.068596652	0	1	0	0	0	No	No	0	1	0
MAGI2	-0.006564042	0.338452391	-0.59673055	0.183261543	0.344772042	0.107191928	0	0	0	1	0	Yes	No	0	0	1
MAP1A	-0.112580332	0.383414692	-0.064681254	0.289874118	0.149571861	0.330656554	1	0	0	0	0	No	No	1	0	0
MAP2K1	0.017737029	0.791318007	-0.296619186	0.900905633	-0.301118045	0.732032672	0	1	0	0	0	No	No	0	1	0
MAP2K2	-0.08649481	0.538683694	-0.075154267	0.833571601	0.064598384	0.634984686	0	1	0	0	0	No	No	0	1	0
MAPT	-0.14179941	0.956555637	-0.282444761	0.436431263	-0.445668926	0.987581686	0	0	0	1	0	No	No	0	0	1
MBD5	-0.340571359	0.024015695	-0.641681023	0.112377562	-0.556496461	0.191065759	1	0	0	1	0	Yes	No	0	0	1
MED12	0.369931971	0.005464503	0.51167947	0.068596701	0.548604083	0.170783217	0	1	0	0	0	Yes	No	0	1	0
MED13L	0.082255324	0.125246137	-0.015667179	0.12717481	-0.041850483	0.559438745	1	1	1	1	1	No	No	0	0	1
MGP	0.141769174	0.569959811	0.227266302	0.326802644	-0.270877711	0.158952529	0	1	0	0	0	No	No	0	1	0
MID1	-0.467641917	0.041461081	-0.814484243	0.099486982	-0.768243315	0.35179735	0	1	0	0	0	Yes	No	0	1	0
MKKS	0.018556863	0.488542972	-0.113285885	0.108899028	-0.486218265	0.230730173	0	1	0	0	0	No	No	0	1	0
MKS1	1.571920682	0.015080819	2.725829897	0.015482824	3.839706462	0.015894174	0	1	0	0	0	Yes	Yes	0	1	0
MKX	-0.097118312	0.069787907	-0.269927747	0.057578916	0.044989569	0.262434021	1	0	0	0	0	No	No	1	0	0
MMP21	-0.162167318	0.300645104	-0.516198578	0.204611991	-0.448873621	0.657336668	0	1	0	0	0	No	No	0	1	0
MYH10	-0.207318379	0.061795369	-0.289171453	0.108899028	-0.335768515	0.350365496	0	1	0	1	1	Yes	No	0	0	1
MYH6	-0.363755915	0.009996396	0.09091496	0.016886146	0.521112971	0.059656224	0	1	0	0	0	Yes	No	0	1	0
MYT1L	0.191893246	0.047200547	0.773848117	0.00615547	0.972296903	0.012761799	1	0	0	0	0	Yes	Yes	1	0	0
NAA15	-0.734842257	0.003886284	-1.364364339	0.009341396	-0.972655976	0.304293985	0	0	0	1	0	Yes	Yes	0	0	1
NACC1	0.081445998	0.445660738	0.104285448	0.265762477	-0.134944504	1	1	0	0	0	0	No	No	1	0	0
NAT8	0.186290021	0.391966141	0.41223685	0.137166389	0.591815304	0.032343212	0	1	0	0	0	No	No	0	1	0
NCOA1	-0.245345255	0.004963022	-0.388628184	0.028190941	-0.499292315	0.346365245	1	0	0	1	0	Yes	No	0	0	1
NDST1	-0.234762477	0.029327606	-0.433909012	0.33453992	-0.382426694	0.379182148	0	1	0	0	0	Yes	No	0	1	0
NEK1	0.758805922	0.003182822	1.000963921	0.003791231	0.412512733	0.488542972	0	1	0	0	0	Yes	Yes	0	1	0
NEK8	0.179287402	0.265762393	0.470444831	0.014855964	0.597499461	0.054575876	0	1	0	0	0	Yes	Yes	0	1	0
NF1	0.180933005	0.295696483	0.103373556	0.07647865	0.4490457	0.494724995	0	1	1	1	1	No	No	0	0	1
NIPBL	-0.069197824	0.049861618	-0.384545299	0.089781878	-0.517620768	0.726184691	0	1	1	1	1	Yes	No	0	0	1
NKX2-5	-0.020784866	0.114149319	-0.078406022	0.564687558	0.09402983	0.431858022	0	1	0	0	0	No	No	0	1	0
NME8	-0.095607269	0.051704665	-0.063061228	0.050776178	-0.318073961	0.585916066	0	1	0	0	0	No	No	0	1	0
NODAL	0.088321762	0.060717991	0.217658391	0.112377562	-0.188164644	0.396284914	0	1	0	0	0	No	No	0	1	0
NOTCH1	-0.193148747	0.006155461	-0.525882324	0.018760013	-0.330316166	0.117758875	0	1	1	1	1	Yes	No	0	0	1
NOTCH2	-0.332981564	0.042235697	-0.407688162	0.607507743	0.084703342	0.46444951	0	1	0	1	0	Yes	No	0	0	1
NPHP3	-0.161268774	0.185836212	-0.421673484	0.549012895	-0.361237266	0.714536786	0	1	0	0	0	No	No	0	1	0
NPHP4	0.22052522	0.007255006	0.284002839	0.020813308	-0.227163397	0.962757089	0	1	0	0	0	Yes	No	0	1	0
NR2F2	-0.207241749	0.173226548	-0.556983369	0.185836289	0.130066025	0.53355592	0	1	0	0	1	Yes	No	0	0	1
NR3C2	-0.005431483	0.334539836	-0.107240977	0.218843476	-0.284802679	0.488542972	1	0	0	0	0	No	No	1	0	0
NRAS	0.047686074	0.720352626	-0.29674585	0.91941521	-0.783458921	0.304293985	0	1	0	0	0	No	No	0	1	0
NRXN1	-0.186655916	0.081291046	-0.455257645	0.33453992	-0.446436834	0.968960796	1	0	0	0	0	Yes	No	1	0	0
NSD1	0.752391536	0.003182822	1.517372674	0.003182827	3.033034069	0.003182721	1	1	1	1	1	Yes	Yes	0	0	1
NSDHL	-0.503534143	0.004394853	-0.989789508	0.017247204	-0.607949594	0.679999418	0	1	0	0	0	Yes	Yes	0	1	0
NUP155	-0.657726477	0.004394853	-0.83848339	0.072221421	0.638683743	0.061795369	1	0	0	0	0	Yes	Yes	1	0	0
OFD1	0.485760405	0.003263909	1.031511177	0.005084307	1.714270865	0.224729905	0	1	0	0	1	Yes	Yes	0	0	1
PAX5	-0.048472729	0.066011912	-0.198091176	0.741801096	-1.054044277	0.950503972	1	0	0	0	0	No	No	1	0	0
PCSK5	0.098158756	0.026031017	0.235797959	0.272506123	0.257354828	0.32680256	0	1	0	0	0	No	No	0	1	0
PDE2A	-0.094588233	0.105506157	0.0471391	0.149943148	0.13796102	0.255863927	0	1	0	0	0	No	No	0	1	0
PEX1	0.028475444	0.797319922	-0.109942089	0.199112014	-0.90214022	0.803333846	0	1	0	0	0	No	No	0	1	0
PEX13	-0.265226292	0.022594342	-0.483874328	0.053604418	0.013170777	0.100574803	0	1	0	0	0	Yes	No	0	1	0
PHF12	0.239961726	0.027636945	0.352240999	0.123340471	0.466507689	0.726184553	1	0	0	1	0	Yes	No	0	0	1
PHF2	0.116423025	0.275921403	0.146878684	0.785328474	0.124461997	0.508292519	1	0	0	0	0	No	No	1	0	0
PHF21A	-0.01505291	0.108898966	-0.056411538	0.950356822	-0.062653784	0.803333846	1	0	0	1	0	No	No	0	0	1
PHGDH	0.190661553	0.161267645	0.484380037	0.019969592	0.419118761	0.08265911	0	1	0	0	0	Yes	No	0	1	0
PITX2	-0.059188171	0.60750768	-0.081120844	0.618435017	-0.269130603	0.809359436	0	1	0	0	0	No	No	0	1	0
PKD1L1	0.025968256	0.809359436	-0.16707334	0.580574386	-0.026057806	0.201848267	0	1	0	0	0	No	No	0	1	0
PKD2	-0.208514498	0.115943058	-0.288541702	0.230730255	-0.555458379	0.640542598	0	1	0	0	1	No	No	0	0	1
PLOD1	0.100786265	0.684839676	0.034866402	0.31830005	-0.369459761	0.897418783	0	1	0	0	0	No	No	0	1	0
PLXND1	0.128552249	0.876311462	-0.113233971	0.503316266	-0.389922384	0.405008199	0	1	0	0	0	No	No	0	1	0
POGZ	-0.354718372	0.006453199	-0.69717432	0.04896099	-0.61479706	0.937968547	1	0	0	1	0	Yes	Yes	0	0	1
PPP1R9B	-0.002425328	0.261379966	-0.339291182	0.776282592	-1.134180541	0.645459095	1	0	0	0	0	No	No	1	0	0
PPP2R5D	-0.083304768	0.165974143	-0.142583802	0.732032717	-0.030280702	0.31167962	1	0	0	0	0	No	No	1	0	0
PPP5C	0.327366247	0.005464503	0.473591686	0.015507419	0.283539776	0.178191439	1	0	0	0	0	Yes	No	1	0	0
PQBP1	-0.448419752	0.004963022	-0.846747839	0.026557151	-1.132991144	0.81539635	0	1	0	0	0	Yes	Yes	0	1	0
PRDM1	0.042003735	0.554213788	0.095581456	0.657336724	-0.331686182	0.057578872	0	1	0	0	0	No	No	0	1	0
PRICKLE1	0.01708806	0.882449764	0.006943663	0.987581689	-0.400904265	0.374978471	0	1	0	0	1	No	No	0	0	1
PRR12	-0.014180555	0.46444951	0.008047239	0.191065836	-0.179859521	0.207402975	1	0	0	0	0	No	No	1	0	0
PSKH1	0.273725643	0.158952529	0.586085916	0.044659988	0.320151073	0.173226548	0	1	0	0	0	Yes	No	0	1	0
PTEN	0.146741642	0.538683694	0.080159287	0.265762477	-0.107814481	0.987581686	1	1	1	1	1	No	No	0	0	1
PTK7	-0.249948598	0.538683694	-0.464220036	0.857942612	0.081229653	0.944160992	1	1	1	0	1	No	No	0	0	1
PUM1	-0.315257204	0.029910591	-0.588408236	0.131101269	-0.253314929	0.210221557	0	0	0	1	0	Yes	No	0	0	1
RAB23	-0.036451662	0.931779851	-0.193023014	0.326802644	-0.392062552	0.944160992	0	1	0	0	0	No	No	0	1	0
RAD21	-0.535165044	0.004288556	-0.995306035	0.01653174	-0.852268508	0.474006716	0	1	0	0	1	Yes	Yes	0	0	1
RAF1	-0.105768531	0.370803718	-0.081256306	0.046340539	-0.021451318	0.585916066	0	1	0	0	1	No	No	0	0	1
RAI1	-0.205647867	0.569959811	-0.408936513	0.42731283	-0.527391142	0.044659951	1	1	1	0	1	No	No	0	0	1
RBM10	-0.151124582	0.018371294	-0.050631737	0.023059806	-0.056837376	0.900905616	0	1	0	0	0	Yes	No	0	1	0
RBM8A	-0.1278191	0.034943404	-0.186522671	0.640542656	0.868691295	0.028754423	0	1	0	0	0	No	No	0	1	0
RFX3	0.450679596	0.011947363	1.021558689	0.00601129	1.808026592	0.009131678	1	0	1	0	0	Yes	Yes	0	0	1
RIT1	0.059194375	0.154397878	0.000676944	0.262434104	-0.313659283	0.779351551	0	1	0	0	0	No	No	0	1	0
ROBO1	-0.074557875	0.018371294	-0.106464881	0.098972513	0.168496861	0.178191439	0	1	0	0	0	No	No	0	1	0
ROR2	0.027727399	0.039923719	0.176533563	0.029327634	0.485312229	0.048073979	0	1	0	0	1	No	No	0	0	1
RORB	0.251893306	0.105506157	0.328231974	0.032343242	0.215220104	0.207402975	1	0	0	0	0	Yes	No	1	0	0
RPGRIP1L	0.88584488	0.188437604	1.481191284	0.23684243	2.15211774	0.04383881	0	1	0	0	0	Yes	Yes	0	1	0
RPL11	-0.393422104	0.014228728	-0.662918112	0.243068843	0.311127677	0.279365848	0	1	0	0	0	Yes	No	0	1	0
RPL35A	-0.201809808	0.436431183	-0.536547142	0.580574386	0.633680649	0.13716632	0	1	0	0	0	No	No	0	1	0
RPL5	-0.310488226	0.073463914	-0.446549588	0.815396381	0.714338864	0.050776137	0	1	0	0	0	Yes	No	0	1	0
RPS10	-0.31881458	0.029910591	-0.618173924	0.379182231	0.359831212	0.233772265	0	1	0	0	0	Yes	No	0	1	0
RPS17	-0.497832567	0.009996396	-0.664420562	0.431858102	0.586263607	0.061795369	0	1	0	0	0	Yes	No	0	1	0
RPS19	-0.137379384	0.662973907	-0.323299727	0.275921487	0.699286875	0.043031108	0	1	0	0	0	No	No	0	1	0
RPS24	-0.266195002	0.067422161	-0.079183242	0.227716405	0.918570422	0.020813285	0	1	0	0	0	Yes	No	0	1	0
RPS26	-0.449997835	0.011179346	-0.591890311	0.374978554	0.415401395	0.14558699	0	1	0	0	0	Yes	No	0	1	0
RPS7	-0.175796145	0.362541187	-0.126319368	0.498365791	1.057234747	0.020387621	0	1	0	0	0	No	No	0	1	0
RSPH4A	0.166351902	0.031719687	0.228597319	0.085451268	-0.040788876	0.409412555	0	1	0	0	0	Yes	No	0	1	0
RSPH9	-0.208359806	0.079941416	-0.407131962	0.370803802	-0.08818899	0.391966141	0	1	0	0	0	Yes	No	0	1	0
SALL1	-0.311799479	0.170783217	-0.470991496	0.199112014	-0.835038072	0.931779851	0	1	0	0	0	Yes	No	0	1	0
SATB1	-0.12649341	0.010933265	-0.333754454	0.022594366	-0.244931495	0.141328464	1	0	0	1	0	Yes	No	0	0	1
SCN1A	-0.021853076	0.596667413	-0.184775061	0.92559529	-0.491071275	0.246224577	1	0	0	1	0	No	No	0	0	1
SCN2A	-0.133326621	0.987581686	-0.527981371	0.350365581	-0.789646892	0.32680256	1	0	0	1	0	No	No	0	0	1
SDK1	-0.055993044	0.436431183	-0.139242454	0.575255561	-0.375729724	0.809359436	0	0	0	1	0	No	No	0	0	1
SDK2	-0.25078897	0.14558699	-0.65255933	0.091264073	-0.300189395	0.962757089	0	0	0	1	0	Yes	No	0	0	1
SEMA3E	0.106774068	0.732032672	0.048018324	0.612960626	-0.009103508	0.743775135	0	1	0	0	0	No	No	0	1	0
SETBP1	0.064659433	0.017247184	0.167930625	0.02991062	0.06597471	0.066264268	0	1	1	1	1	No	No	0	0	1
SETD1A	-0.175797932	0.070996091	-0.501763974	0.086875643	0.040113121	0.038442798	0	0	0	1	0	Yes	No	0	0	1
SETD2	-0.112238881	0.925595277	-0.35718607	0.62944733	-0.626800103	0.455000505	0	0	0	1	0	No	No	0	0	1
SETD5	-0.174111447	0.213067757	-0.593492577	0.078610105	-0.937322961	0.833571573	1	0	1	0	0	Yes	No	0	0	1
SF3B4	-0.384305107	0.014855947	-0.49206471	0.607507743	0.58108414	0.066264268	0	1	0	0	0	Yes	No	0	1	0
SH3PXD2B	0.069072245	0.68571158	0.135210456	0.91941521	0.08807582	0.726184691	0	1	0	0	0	No	No	0	1	0
SHANK2	0.28605382	0.168365792	0.201632738	0.697189716	-0.005468473	0.851836174	1	0	0	0	0	Yes	No	1	0	0
SHANK3	-0.10478997	0.049861618	-0.337751031	0.149943148	-0.102291323	0.944160992	1	0	0	0	0	No	No	1	0	0
SHH	-0.162446946	0.032977209	-0.117662382	0.023059806	-0.234999146	0.131101202	0	1	0	0	0	Yes	No	0	1	0
SHOC2	-0.21737649	0.076001455	-0.313121252	0.091264073	0.305107428	0.115943058	0	1	0	0	0	Yes	No	0	1	0
SIN3A	-0.366876831	0.009555337	-0.318919893	0.089781878	0.292566492	0.201848267	1	0	0	1	0	Yes	No	0	0	1
SKI	-0.169307658	0.185836212	-0.42821059	0.418306361	-0.415810676	0.108898966	1	1	1	0	1	No	No	0	0	1
SLC6A1	-0.0537138	0.585916066	-0.03514083	0.697189716	-0.163872224	0.503316191	1	0	0	0	0	No	No	1	0	0
SMAD3	-0.085674702	0.870180591	-0.192957957	0.469214733	-0.078230287	0.708737478	0	1	0	0	0	No	No	0	1	0
SMAD4	-0.354644321	0.004614642	-0.942398458	0.015507419	-1.31976266	0.32680256	0	1	0	0	1	Yes	Yes	0	0	1
SMAD6	-0.195810486	0.851836174	-0.276791236	0.300645189	-0.041818639	0.737896258	0	1	0	0	0	No	No	0	1	0
SMARCA4	0.024458199	0.127174744	-0.088972228	0.097390607	-0.723650203	0.962757089	0	1	0	0	1	No	No	0	0	1
SMARCB1	-0.117497622	0.039923719	0.071923006	0.031106528	0.17456693	0.199111936	0	1	0	1	0	No	No	0	0	1
SMARCC2	0.087909913	0.102197759	0.022861503	0.141328533	0.098163723	0.366657941	1	0	0	1	0	No	No	0	0	1
SMARCE1	0.163258689	0.091264016	0.833080508	0.005084338	2.183165258	0.003518537	0	1	0	0	0	Yes	Yes	0	1	0
SMC3	-0.671689588	0.004184595	-1.017726079	0.022137112	-0.435883258	0.839650311	0	1	0	0	1	Yes	Yes	0	0	1
SNX17	-0.190695978	0.143445605	-0.328886881	0.607507743	-0.714328474	0.993790655	0	1	0	0	0	No	No	0	1	0
SOS1	-0.17317986	0.163608138	-0.622813095	0.098972513	-0.754972981	0.851836174	0	1	0	1	0	Yes	No	0	0	1
SOX2	0.041227144	0.105506157	-0.018089644	0.141328533	-0.024477243	0.53355592	0	1	0	0	0	No	No	0	1	0
SOX9	0.286346147	0.037720017	0.015879432	0.702955054	-0.03506784	0.993790655	0	1	0	1	0	Yes	No	0	0	1
SP4	-0.134906899	0.450316904	-0.14448429	0.69144181	-0.174141332	0.60750768	0	0	0	1	0	No	No	0	0	1
SPAST	-0.187846827	0.629447271	-0.509638867	0.183261543	-0.428286705	0.773387682	1	0	0	0	0	No	No	1	0	0
SRPR	-0.947652382	0.003431753	-1.201122506	0.011430349	-0.167439007	0.279365848	1	0	0	0	0	Yes	Yes	1	0	0
STAMBP	-0.314218575	0.017614995	-0.653605981	0.057578916	-0.89339751	0.708737478	0	1	0	0	0	Yes	No	0	1	0
STRA6	-0.287766177	0.173226548	-0.668415114	0.431858102	-1.062441215	0.81539635	0	1	0	0	0	Yes	No	0	1	0
STXBP1	-0.071047376	0.040682152	-0.290876334	0.094287455	-0.479861783	0.894747206	1	0	0	0	0	No	No	1	0	0
SUFU	1.603675761	0.002950455	2.03607624	0.00310356	1.852186866	0.004082906	0	1	0	0	0	Yes	Yes	0	1	0
SYNGAP1	-0.143934239	0.342394201	-0.03711715	0.732032717	0.327894137	0.334539836	1	0	0	0	0	No	No	1	0	0
TAB1	0.100600663	0.58057432	0.051505068	0.714536834	-0.035746862	0.779351551	0	1	0	0	0	No	No	0	1	0
TAB2	-0.127054378	0.450316904	-0.38133865	0.559438814	-0.813018059	0.785328437	0	1	0	0	0	No	No	0	1	0
TAOK1	0.815592963	0.003182822	1.460435027	0.003182827	2.310884406	0.00326386	1	0	0	1	0	Yes	Yes	0	0	1
TBC1D32	0.447127142	0.004082926	1.005922593	0.003431759	1.20029714	0.00977365	0	1	0	0	0	Yes	Yes	0	1	0
TBL1XR1	0.004896412	0.785328437	-0.290547649	0.196402892	-1.188902007	0.559438745	1	0	0	0	0	No	No	1	0	0
TBR1	-0.12039761	0.154397878	-0.455298725	0.543836132	-0.982867767	0.307972153	1	0	0	0	0	No	No	1	0	0
TBX1	0.035377281	0.791318007	0.104791183	0.483671097	0.009652048	0.864057513	0	1	0	0	1	No	No	0	0	1
TBX20	0.010772227	0.773387682	-0.008616656	0.204611991	0.543674936	0.032343212	0	1	0	0	0	No	No	0	1	0
TBX3	0.070768932	0.488542972	0.076841218	0.708737526	0.069717447	0.864057513	0	1	0	0	0	No	No	0	1	0
TBX5	-0.040434461	0.094287397	-0.178462541	0.755577529	-0.280906428	0.968960796	0	1	0	0	0	No	No	0	1	0
TCF20	-0.259243726	0.304293985	-0.472836744	0.876311484	-0.178041396	0.289874034	1	0	0	0	0	No	No	1	0	0
TCF4	-0.198677504	0.591280507	-0.346194989	0.720352673	-0.218711159	0.691441759	1	0	0	0	0	No	No	1	0	0
TCF7L2	0.204932329	0.322977864	0.271279071	0.262434104	-0.133394007	0.612960564	1	0	0	1	0	No	No	0	0	1
TCOF1	-0.343599697	0.016886127	-0.337920556	0.117758939	0.741020195	0.062888522	0	1	0	0	0	Yes	No	0	1	0
TEK	-0.0663828	0.956555637	-0.170104208	0.259134633	-0.155371166	0.779351551	1	0	0	0	0	No	No	1	0	0
TFAP2B	0.092600996	0.183261467	0.025328292	0.993790656	-0.546888403	0.950356813	0	1	0	0	0	No	No	0	1	0
TGFBR1	-0.431800987	0.020387621	-0.515562633	0.338452475	0.52824795	0.067422161	0	1	0	0	0	Yes	No	0	1	0
TGFBR2	0.220435841	0.233772265	0.375999273	0.269119801	0.74136952	0.54383585	0	1	0	0	0	No	No	0	1	0
TLK2	-0.418658838	0.024506406	-0.703918842	0.065122854	-0.334344372	0.708737478	1	0	0	1	0	Yes	No	0	0	1
TLL1	-0.220799073	0.072221371	-0.558310695	0.147752837	-0.079658415	0.68571158	0	1	0	0	0	Yes	No	0	1	0
TM9SF4	-0.2701564	0.040682152	-0.066735678	0.69144181	0.567074337	0.045493687	1	0	0	0	0	Yes	No	1	0	0
TMEM132B	-0.175530662	0.091264016	-0.466994282	0.210221637	-0.618058748	0.450316904	0	0	0	1	0	No	No	0	0	1
TMEM67	0.479833693	0.003791225	0.906780672	0.003607425	0.845689236	0.014855947	0	1	0	0	0	Yes	Yes	0	1	0
TRAF7	-0.042781579	0.141328464	-0.220311917	0.168365866	-0.186706434	0.218843396	1	0	1	0	0	No	No	0	0	1
TRIM23	-0.016233664	0.528452931	-0.449530078	0.272506123	-0.100964252	0.894747206	1	0	0	0	0	No	No	1	0	0
TRIM32	-0.007210794	0.249409001	-0.017197956	0.907070012	0.711372576	0.059656224	0	1	0	0	0	No	No	0	1	0
TRIP12	0.395302272	0.004288556	0.744141068	0.005596825	1.239163984	0.009131714	1	0	0	0	0	Yes	Yes	1	0	0
TSC1	0.270579341	0.041452762	0.370732238	0.450316983	-0.384562001	0.894747206	0	1	1	1	1	Yes	No	0	0	1
TSC2	-0.184919829	0.079941416	0.192336221	0.040682187	0.671791788	0.199111936	0	1	0	0	1	Yes	No	0	0	1
TTC21B	-0.547808083	0.118429961	-0.691233785	0.519177628	-0.256149899	0.829867713	0	1	0	0	0	Yes	No	0	1	0
TTC8	0.007412589	0.207402975	-0.012943784	0.737896303	-0.166066196	0.488542972	0	1	0	0	0	No	No	0	1	0
TWIST1	-0.049087834	0.450316904	-0.01427668	0.135121087	0.110013513	0.450316904	0	1	0	0	0	No	No	0	1	0
UBR1	0.012850189	0.102197759	-0.181431434	0.092765876	0.699052571	0.178191439	1	1	1	0	1	No	No	0	0	1
VEZF1	-0.102317318	0.528452931	-0.160752224	0.289874118	-0.267282117	0.634984686	1	0	0	0	0	No	No	1	0	0
WAC	0.120096249	0.400632292	-0.123454382	0.304294069	0.535920389	0.165974143	1	0	0	0	0	No	No	1	0	0
WDR19	0.54930089	0.007600002	0.964347882	0.019356527	1.304300204	0.010223613	0	1	0	0	0	Yes	Yes	0	1	0
WDR35	0.767582113	0.003346873	1.477783276	0.003263914	2.515589056	0.003182721	0	1	0	0	0	Yes	Yes	0	1	0
WDR60	0.406873771	0.00508433	0.630670312	0.008926268	0.453462378	0.518322055	0	1	0	0	0	Yes	Yes	0	1	0
ZBTB14	-0.375215035	0.016886127	-0.245593216	0.027092419	0.227114728	0.201848267	0	1	0	0	0	Yes	No	0	1	0
ZEB2	-0.20237277	0.183261467	-0.438873223	0.043031144	-1.003166716	0.354394927	0	1	0	0	0	Yes	No	0	1	0
ZFPM2	-0.192532448	0.163608138	-0.341179829	0.761500362	-0.322311293	0.888595133	0	1	0	0	0	No	No	0	1	0
ZIC3	-0.049576091	0.193720791	-0.198212217	0.702955054	-0.363122473	0.803333846	0	1	0	0	0	No	No	0	1	0
ZMYM2	0.212049726	0.180713249	0.453166952	0.039177351	0.581376009	0.158952529	0	0	0	1	0	Yes	No	0	0	1
ZMYND8	0.08049841	0.851836174	-0.085477195	0.761500362	-0.145555003	0.518322055	1	0	0	1	0	No	No	0	0	1
ZNF136	0.137464108	0.779351551	0.002499754	0.201848346	-0.084947252	0.821444242	0	0	0	1	0	No	No	0	0	1
ZW10	-0.785744817	0.003791225	-1.155916929	0.012485036	-0.608089082	0.98137347	0	1	0	0	0	Yes	Yes	0	1	0
							100	248	23	69	44
