## Supplemental Table 2 for "Ciliary biology intersects autism and congenital heart disease"

CLUSTER	Gene	D5_R1	D5_R2	D5_R3	D10_R1	D10_R2	D10_R3	D20_R1	D20_R2	D20_R3	Category
1	AP2S1	0.288033343	0.411213692	0.4907693	1.199003928	1.174325957	1.237527506	2.205818885	2.496514119	1.829978419	ASD
1	CEP290	0.508299573	0.32044722	0.433685118	1.187514462	0.893711657	1.168401198	1.67312052	1.936410058	1.348519237	ASD-CHD
1	CHD4	0.554165039	0.542589396	0.560818715	1.381340207	1.316987212	1.477931034	2.433393192	2.470536564	1.870143545	ASD-CHD
1	KMT2E	0.410575956	0.510136293	0.494912933	0.923718104	1.145326772	0.812387356	2.071075551	1.544812766	0.968127355	ASD-CHD
1	NSD1	0.743143316	0.841780058	0.975280531	1.839965574	1.731379706	1.955479941	3.681460454	4.335073688	3.470746227	ASD-CHD
1	OFD1	0.655923589	0.423365119	0.68096298	1.705464831	1.129598898	1.234087226	3.263930401	2.395287545	1.871874201	ASD-CHD
1	RFX3	0.326144749	0.119400854	0.523289937	0.935852757	0.359640995	1.103658217	2.575798234	0.516690377	0.973003618	ASD-CHD
1	TAOK1	0.978109793	0.47216325	0.646131816	1.865081914	1.398691625	1.404819068	2.040023008	2.300436001	1.94854072	ASD-CHD
1	ARL13B	0.988963408	0.794203382	0.936286447	1.998391534	1.906353363	1.653393439	3.611327541	1.81131517	2.145036436	CHD
1	IFT74	0.498110607	0.479584183	0.483673819	1.343760343	1.131805434	1.303000515	2.085687003	2.533155899	1.711427702	CHD
1	KIF7	0.937772227	0.848717538	0.753995929	1.554420526	2.06247018	1.547148588	2.432678589	3.11126245	1.249791358	CHD
1	MKS1	1.830464618	1.564464539	1.623872961	3.413336495	2.826738309	2.912225716	5.52455606	4.936437847	3.446217092	CHD
1	RPGRIP1L	0.94660045	1.112791413	0.901124923	1.820118502	2.027277287	1.570896926	2.884293792	3.139194402	2.82125828	CHD
1	SMARCE1	0.039243918	0.142826395	0.140716954	0.536161433	0.77015275	0.398986804	2.658557402	2.040964253	1.82462028	CHD
1	TBC1D32	0.469610821	0.480825139	0.444939819	0.835138168	1.166648631	1.187988852	0.764336794	1.596390626	1.590991336	CHD
1	WDR19	0.779590031	0.680724847	0.490433809	1.40924669	1.326557697	1.131922149	2.146890988	2.187439741	1.966674503	CHD
1	WDR35	0.263923789	0.623449699	0.810044675	0.685655824	1.237742079	1.601538385	1.441997782	2.416174689	2.023250159	CHD
1	WDR60	0.250283266	0.545449137	0.727830685	0.639540424	1.068342863	1.158857203	0.947371808	1.344799639	1.456491376	CHD
1	TMEM67	0.359426456	0.331501756	0.445962431	0.738385415	0.804272297	0.869541682	1.058078171	1.141347029	0.805605811	CHD
2	LDB1	0.258900898	0.147229988	0.284108574	0.806820076	0.538251511	0.47717024	0.583193916	1.771346103	0.609192421	ASD
2	MYT1L	0.3181143	0.043927952	0.221391172	0.702931016	0.495635697	0.521513916	1.020120485	0.428015424	0.356818603	ASD
2	TRIP12	-0.003205889	0.380057347	0.32971234	-0.021252396	0.522622427	0.735189561	0.773184662	1.353924261	1.183174435	ASD
2	CEP41	0.541783817	0.666746026	0.529804098	1.394900689	1.265781589	0.984426015	1.424587863	1.185031637	0.682918292	ASD-CHD
2	DNMT3A	0.222075545	0.297651888	0.722551792	0.599232929	1.072494044	1.433489797	0.741514508	2.097130108	1.629941759	ASD-CHD
2	NEK1	0.892398881	0.555066829	1.132017055	1.44958418	0.74988152	1.778177945	1.200348197	1.33190796	1.093449693	CHD
2	NEK8	0.289900351	-0.053173852	0.162133588	0.489069726	-0.003515099	0.338198685	-0.022891523	0.187314898	0.297777341	CHD
2	SUFU	1.324920589	1.126242854	1.192547597	1.907077032	1.511636934	1.581101017	1.778783089	1.420201965	0.523370853	CHD
3	CTNNB1	-0.363030381	-0.397587668	-0.361559025	-0.445452285	-0.514777616	-0.759109322	0.372259146	0.906276607	0.07982682	ASD-CHD
3	DYNC1H1	-0.61381385	-0.781608643	-0.714929873	-0.744859987	-0.806116283	-0.63418725	0.072919568	-0.070642707	0.159163194	ASD
3	NUP155	-0.460639259	-0.610973713	-0.598616378	-0.398373619	-0.588457062	-0.553910251	0.994173102	0.717005245	0.89706257	ASD
3	ADNP	-0.369103153	-0.255130222	-0.386849675	-0.41936629	-0.504151437	-0.463083389	0.674205911	0.385997132	0.226023313	ASD-CHD
3	SMC3	-0.558285188	-0.572759634	-0.730362716	-0.763574937	-0.473690773	-0.841232046	0.455403771	0.159084837	0.223259927	ASD-CHD
3	AP2B1	-0.610877819	-0.416185036	-0.361763988	-0.36241847	-0.596182772	-0.395348018	0.336732767	0.0887943	0.269670379	CHD
3	DCTN5	-0.711682966	-0.446022291	-0.752178339	-0.593425582	-0.299305659	-0.617646496	0.89788344	0.386920025	0.681108344	CHD
3	DYNC2H1	0.060373987	0.116034043	0.198361599	0.322645277	0.334497066	0.171332164	1.121218793	1.166546083	0.082505079	CHD
3	FUZ	-0.228985225	-0.240326302	-0.279547201	-0.273243383	-0.388592358	-0.418148725	0.222727571	0.166808901	-0.241272014	CHD
3	KIAA0196	-0.154783077	-0.330841227	-0.569824674	-0.087479662	-0.917351261	-0.652536378	0.117074012	-0.337354417	-0.065532598	CHD
3	SRPR	-1.011651599	-0.802044668	-0.726303499	-0.992796151	-0.813556135	-0.822278573	0.439191834	-0.055182983	-0.031272303	CHD
4	KIAA0232	-0.385900948	-0.224810155	-0.40411175	-0.474062676	-0.625610416	-0.797808163	0.431662891	-0.100329935	-0.462663639	ASD
4	NSDHL	-0.648573711	-0.37631187	-0.402438331	-0.890170241	-0.674282335	-0.769249808	0.362881854	-0.18176769	-0.038552516	ASD
4	EHMT1	-0.442327498	-0.354150806	-0.509539275	-0.690185886	-1.070912172	-0.934151443	-0.522924865	-0.897805593	-0.485251001	ASD-CHD
4	KMT2A	-0.923070917	-0.949105597	-0.674895225	-1.496654949	-1.189188319	-1.240483999	-0.566238169	-0.561068485	-0.635286541	ASD-CHD
4	NAA15	-0.656050012	-0.567404892	-0.768989469	-1.228700182	-0.917522917	-1.13096577	-0.318401157	-0.574625992	-0.396039716	ASD-CHD
4	POGZ	-0.3667969	-0.196311419	-0.172508466	-0.46693171	-0.169011492	-0.3227274	0.173115426	-0.494193071	-0.016045839	ASD-CHD
4	RAD21	-0.542706911	-0.250384518	-0.518300262	-0.884229965	-0.600562124	-0.754353008	-0.05094624	-0.216739946	0.165701082	ASD-CHD
4	ANKRD34A	-0.46203488	-0.193773891	-0.397249797	-0.391255577	-0.488358645	-0.630883925	0.043030658	-0.066969198	-0.127055246	CHD
4	B3GALT6	-0.286403358	-0.191457276	-0.263268085	-0.307745604	-0.627133931	-0.356804644	-0.363203693	-0.473782177	-0.5569319	CHD
4	COX7B	-0.146840665	-0.19149749	-0.293636023	-0.462697087	-0.464284917	-0.744136371	-0.400266676	-0.515434559	-0.539463252	CHD
4	DNAAF2	-0.852601609	-0.814324807	-0.721905319	-0.831462975	-1.036268924	-0.779838842	-0.185923281	-0.795205134	-0.358482508	CHD
4	HCCS	-0.209507273	-0.212321987	-0.228104327	-0.089724849	-0.629596862	-0.891959035	0.208469491	-0.688154958	-0.239253102	CHD
4	HECTD1	-0.389819187	-0.172319128	-0.384891091	-0.659245686	-0.509000815	-0.506688334	0.172449371	-0.332972997	-0.149182548	CHD
4	PQBP1	-0.553669803	-0.414762866	-0.253200345	-0.809212642	-0.75506566	-0.393281675	0.099963495	-0.639040912	-0.554281046	CHD
4	SMAD4	-0.223805308	-0.553309106	-0.121191989	-0.704912247	-1.197290444	-0.355497501	-0.333888061	-0.740193158	-0.528653267	ASD-CHD
4	ZW10	-0.83241814	-0.661641183	-0.560100153	-1.206772334	-0.754288425	-0.544499319	0.024154037	-0.386992108	0.180258004	CHD
