## Supplemental Table 3 for "Ciliary biology intersects autism and congenital heart disease"

CRISPRi BACKGROUND
GO: Biological Process [Display Chart] 19 input genes in category / 762 annotations before applied cutoff / 360 genes in category
Category	ID	Name	p-value	q-value Bonferroni	q-value FDR B&H	q-value FDR B&Y	Hit Count in Query List	Hit Count in Genome	Fold-enrichment
GO: Biological Process	GO:0021532	neural tube patterning	2.33E-04	1.78E-01	2.22E-02	1.60E-01	5	13	7.287449393
GO: Biological Process	GO:1905515	non-motile cilium assembly	5.16E-05	3.93E-02	7.86E-03	5.67E-02	7	23	5.766590389
GO: Biological Process	GO:0060271	cilium assembly	7.09E-06	5.40E-03	3.24E-03	2.34E-02	12	64	3.552631579
GO: Biological Process	GO:0044782	cilium organization	8.50E-06	6.48E-03	3.24E-03	2.34E-02	12	65	3.497975709
GO: Biological Process	GO:0120031	plasma membrane bounded cell projection assembly	2.37E-05	1.81E-02	4.52E-03	3.26E-02	12	71	3.202372128
GO: Biological Process	GO:0030031	cell projection assembly	2.37E-05	1.81E-02	4.52E-03	3.26E-02	12	71	3.202372128
GO: Biological Process	GO:0007017	microtubule-based process	1.99E-04	1.51E-01	2.16E-02	1.56E-01	11	72	2.894736842
GO: Biological Process	GO:0070925	organelle assembly	1.56E-04	1.19E-01	1.98E-02	1.43E-01	12	84	2.706766917
GO: Cellular Component [Display Chart] 19 input genes in category / 154 annotations before applied cutoff / 361 genes in category
Category	ID	Name	p-value	q-value Bonferroni	q-value FDR B&H	q-value FDR B&Y	Hit Count in Query List	Hit Count in Genome	Fold-enrichment
GO: Cellular Component	GO:0036038	MKS complex	4.82E-04	7.42E-02	1.03E-02	5.80E-02	3	4	14.25
GO: Cellular Component	GO:0035869	ciliary transition zone	1.47E-04	2.26E-02	4.52E-03	2.54E-02	5	12	7.916666667
GO: Cellular Component	GO:0097542	ciliary tip	2.30E-04	3.55E-02	5.91E-03	3.32E-02	5	13	7.307692308
GO: Cellular Component	GO:0036064	ciliary basal body	5.36E-04	8.25E-02	1.03E-02	5.80E-02	6	23	4.956521739
GO: Cellular Component	GO:0005813	centrosome	4.24E-05	6.52E-03	1.92E-03	1.08E-02	9	40	4.275
GO: Cellular Component	GO:0005815	microtubule organizing center	6.28E-06	9.66E-04	9.66E-04	5.43E-03	11	52	4.019230769
GO: Cellular Component	GO:0005929	cilium	2.30E-05	3.54E-03	1.77E-03	9.95E-03	12	71	3.211267606
GO: Cellular Component	GO:0015630	microtubule cytoskeleton	4.99E-05	7.69E-03	1.92E-03	1.08E-02	12	76	3
DEFAULT BACKGROUND
GO: Biological Process [Display Chart] 19 input genes in category / 762 annotations before applied cutoff / 20649 genes in category
Category	ID	Name	p-value	q-value Bonferroni	q-value FDR B&H	q-value FDR B&Y	Hit Count in Query List	Hit Count in Genome	Fold-enrichment
GO: Biological Process	GO:1905515	non-motile cilium assembly	5.32E-13	4.05E-10	4.50E-11	3.25E-10	7	81	93.92007797
GO: Biological Process	GO:0021532	neural tube patterning	2.65E-08	2.02E-05	1.12E-06	8.10E-06	5	100	54.33947368
GO: Biological Process	GO:0060271	cilium assembly	3.39E-15	2.58E-12	2.43E-12	1.75E-11	12	534	24.42223536
GO: Biological Process	GO:0044782	cilium organization	6.37E-15	4.85E-12	2.43E-12	1.75E-11	12	563	23.16425166
GO: Biological Process	GO:0120031	plasma membrane bounded cell projection assembly	3.62E-13	2.76E-10	4.50E-11	3.25E-10	12	791	16.48732451
GO: Biological Process	GO:0030031	cell projection assembly	4.59E-13	3.50E-10	4.50E-11	3.25E-10	12	807	16.16043827
GO: Biological Process	GO:0007017	microtubule-based process	5.24E-10	3.99E-07	3.07E-08	2.21E-07	11	1110	10.76998578
GO: Biological Process	GO:0070925	organelle assembly	8.47E-11	6.46E-08	5.38E-09	3.88E-08	12	1259	10.35859705
GO: Cellular Component [Display Chart] 19 input genes in category / 154 annotations before applied cutoff / 20915 genes in category
Category	ID	Name	p-value	q-value Bonferroni	q-value FDR B&H	q-value FDR B&Y	Hit Count in Query List	Hit Count in Genome	Fold-enrichment
GO: Cellular Component	GO:0036038	MKS complex	2.30E-07	3.54E-05	4.43E-06	2.49E-05	3	14	235.8834586
GO: Cellular Component	GO:0097542	ciliary tip	6.49E-10	1.00E-07	2.50E-08	1.40E-07	5	49	112.3254565
GO: Cellular Component	GO:0035869	ciliary transition zone	9.12E-09	1.40E-06	2.34E-07	1.31E-06	5	82	67.12130937
GO: Cellular Component	GO:0036064	ciliary basal body	1.68E-08	2.59E-06	3.71E-07	2.08E-06	6	199	33.18963237
GO: Cellular Component	GO:0005929	cilium	1.14E-12	1.76E-10	1.76E-10	9.89E-10	12	883	14.95976635
GO: Cellular Component	GO:0005813	centrosome	3.56E-09	5.48E-07	1.10E-07	6.15E-07	9	703	14.09261062
GO: Cellular Component	GO:0005815	microtubule organizing center	5.54E-11	8.52E-09	4.26E-09	2.39E-08	11	911	13.29164019
GO: Cellular Component	GO:0015630	microtubule cytoskeleton	5.12E-10	7.88E-08	2.50E-08	1.40E-07	12	1489	8.871372521
